# The Metabolic Scope Theory of Aging: Rising Mitochondrial Impedance Compresses Metabolic Reserve to Constrain Lifespan

**DOI:** 10.64898/2026.06.18.730063

**Authors:** Gilad Lehmann, Yona Greenman, Izhar Shtrom, Yossi Anis, Joseph Lehmann, Naftali Stern, Gabi Shefer

**Affiliations:** Tel Aviv-Sourasky Medical Center (Ichilov), Tel Aviv, Israel; Independent Researcher, Atlit, Israel; The Sagol Center for Epigenetics and Institute of Endocrinology, Metabolism and Hypertension, Tel Aviv-Sourasky Medical Center, Tel Aviv, Israel; Tel-Aviv University, Tel Aviv, Israel

## Abstract

Maximum lifespan varies more than 100-fold across vertebrates, yet within each species aging emerges as a coordinated syndrome spanning metabolism, immunity, endocrine signaling, cognition, and regeneration. We propose the Metabolic Scope Theory of Aging (MSTA), which treats longevity as the time required to exhaust mitochondrial bioenergetic reserve rather than as a consequence of resting metabolic rate alone.

The framework decomposes lifespan into three physical axes: Scope, the reserve capacity that buffers cumulative damage; Stability, the resistance of mtDNA-linked OXPHOS architecture to erosion; and Pace, the temperature-dependent kinetics of lesion accumulation. Using body mass as a Scope proxy, mtDNA GC content as a Stability proxy, and body temperature as Pace, the resulting Scope–Stability–Pace relation, lnMLS = *α* lnBM + *β* GC% − *γ* Tb + c, explains ∼69% of mammalian maximum-lifespan variance across 379 species. Cross-class comparisons reinforce the same constraint structure: birds offset high thermal Pace through elevated mtDNA Stability, and the SSP temperature coefficient derived from mammals matches the temperature dependence of lifespan observed in ectotherms. The framework further connects comparative lifespan scaling to Gompertz-like mortality acceleration through progressive reserve erosion and threshold crossing.

Mechanistically, MSTA models cumulative mtDNA-linked damage as rising impedance within OXPHOS. Increasing internal resistance drives mitochondria toward a high-redox-pressure, low-current regime that preserves basal ATP while restricting NAD^+^ regeneration, CoQ acceptor availability, and Δp-dependent work. The earliest failure is therefore not energetic collapse but loss of regenerative scope: NAD^+^-gated TCA flux, aspartate and nucleotide synthesis, one-carbon metabolism, and redox-buffered repair become progressively harder to sustain, and diverse age- related pathologies emerge as tissue-specific projections of this shared upstream constraint. MSTA separates a reversible, operational impedance (redox poise, membrane potential, endocrine tone) from a fixed, informational one (accumulated mtDNA damage) that sets the hard ceiling on lifespan. Because the informational layer cannot be reversed by regulatory means, the framework predicts that until therapies can directly restore mitochondrial conductance, interventions will be most effective when they relieve redox pressure or bypass constrained biosynthetic gates.
