## Supplementary material for "The Metabolic Scope Theory of Aging: Rising Mitochondrial Impedance Compresses Metabolic Reserve to Constrain Lifespan": Table S5

### Sheet: Sheet1
Missing_Input	Stalled_Machine	Hidden_Cost_Equation	Failed_Domain
Oxaloacetate	GOT2 (Aspartate Transaminase)	OAA + Glutamate ⇌ Aspartate + α-KG	Nucleotide Synthesis
Oxaloacetate	Citrate Synthase	OAA + Acetyl-CoA + H₂O → Citrate + CoA	Lipid Entry (Clearance)
Oxaloacetate	Purine Nucleotide Cycle	Aspartate + IMP + GTP → Adenylosuccinate + GDP	Ammonia Detoxification
Oxaloacetate	N-linked Glycosylation	Aspartate → N-linked carbohydrate chain (OAA-derived)	Glycoprotein Stability
Citrate	ACL (ATP Citrate Lyase)	Citrate + ATP + CoA → Acetyl-CoA + OAA + ADP + Pᵢ	Epigenetic "ON" Switch
Citrate	HMG-CoA Reductase	Citrate → ... → HMG-CoA + 2 NADPH → Mevalonate	Membrane Structure
Citrate	Choline Acetyltransferase	Acetyl-CoA (from Citrate) + Choline → ACh + CoA	Motor Signal
Cis-Aconitate	IRG1 (ACOD1)	Cis-Aconitate → Itaconate + CO₂ (IRG1/ACOD1)	Immune Tolerance
Isocitrate	IDH1	Isocitrate + NADP⁺ → α-KG + CO₂ + NADPH (cytosol)	Cytosolic Defense
Isocitrate	IDH2 (Reverse Flux)	α-KG + CO₂ + NADPH ⇌ Isocitrate + NADP⁺ (reverse)	Lipid Rescue
Isocitrate	Peroxisomal IDH1	Isocitrate + NADP⁺ → α-KG + CO₂ + NADPH (cytosol)	Peroxisome Function
Isocitrate	PFK Allostery	Citrate/Isocitrate ⊣ PFK-1 (allosteric inhibition)	Glycolytic Braking
α-Ketoglutarate	P4H / PLOD	Pro-Collagen + α-KG + O₂ → Hyp-Collagen + Succinate + CO₂	Collagen Structure
α-Ketoglutarate	TET1-3	DNA-5mC + α-KG + O₂ → DNA-5hmC + Succinate + CO₂	Epigenetic Identity
α-Ketoglutarate	KDMs (JmjC)	Me-Histone + α-KG + O₂ → Histone + HCHO + Succinate + CO₂	Open Chromatin
α-Ketoglutarate	GDH / Transaminases	α-KG + NH₄⁺ + NADH ⇌ Glutamate + NAD⁺ + H₂O	Neurotransmitters
α-Ketoglutarate	Prdm16 Demethylase	Me-Prdm16 + α-KG + O₂ → Prdm16 + Succinate + CO₂	Brown Fat Identity
α-Ketoglutarate	FTO / ALKBH5	m⁶A-RNA + α-KG + O₂ → RNA + HCHO + Succinate + CO₂	RNA Quality Control
α-Ketoglutarate	OGFOD1	Pro-RPS23 + α-KG + O₂ → Hyp-RPS23 + Succinate + CO₂	Ribosome Fidelity
α-Ketoglutarate	ALKBH2 / ALKBH3	Alkyl-DNA + α-KG + O₂ → DNA + Aldehyde + Succinate + CO₂	DNA Direct Repair
α-Ketoglutarate	PHD Proteins	HIF-Pro + α-KG + O₂ → HIF-Hyp + Succinate + CO₂ → degradation	Hypoxia Sensing
α-Ketoglutarate	FIH	HIF-Asn + α-KG + O₂ → HIF-Asn-OH + Succinate + CO₂	Notch Signaling
α-Ketoglutarate	TMLHE / BBOX1	TML + α-KG + O₂ → ... → Carnitine + Succinate + CO₂	Fat Transport
α-Ketoglutarate	ALKBH4 (Actin)	Me-Actin + α-KG + O₂ → Actin + HCHO + Succinate + CO₂	Muscle Contraction
α-Ketoglutarate	ALKBH1 (tRNA)	Me-tRNA + α-KG + O₂ → tRNA + HCHO + Succinate + CO₂	Mitochondrial Translation
α-Ketoglutarate	ALKBH8 (Selenocysteine)	Me-tRNA(Sec) + α-KG + O₂ → tRNA(Sec) + Succinate + CO₂	Antioxidant Translation
α-Ketoglutarate	KDM4	Me₃-H3K9 + α-KG + O₂ → H3K9 + HCHO + Succinate + CO₂	Genomic Silence
Succinyl-CoA	ALAS	Succinyl-CoA + Glycine → δ-ALA + CoA + CO₂	ETC Assembly (Heme); Oxygen Storage
Succinyl-CoA	eNOS / nNOS	Arg + O₂ + NADPH + BH₄ (Heme) → Citrulline + NO + NADP⁺	Vasodilation
Succinyl-CoA	SCOT (OXCT1)	Acetoacetate + Succinyl-CoA ⇌ Acetoacetyl-CoA + Succinate	Ketone Utilization
Succinyl-CoA	SUCLG2	Succinyl-CoA + GDP + Pᵢ ⇌ Succinate + GTP + CoA	Mitochondrial Fusion
Succinyl-CoA	REV-ERB	Heme (from Succinyl-CoA) + REV-ERB → Circadian repression	Circadian Clock
Succinyl-CoA	Heme Oxygenase	Heme + 3 O₂ + 4 NADPH → Biliverdin + Fe²⁺ + CO + 4 NADP⁺	Membrane Protection
Succinate	Complex II	Succinate + Q → Fumarate + QH₂	Lipid Shield
Succinate	Reverse Electron Transport	QH₂ + NAD⁺ → Q + NADH + ROS (via CI reverse)	Adaptation Signal
Succinate	HIF-1$\alpha$ / IL-1$\beta$	Succinate ⊣ PHD → HIF-1α stabilization → glycolytic genes	Inflammation Signal
Succinate	SUCNR1 (Renin)	Succinate + SUCNR1 → Gαi → Renin release	Blood Pressure
Succinate	UCP1	Succinate oxidation → ROS → UCP1 activation → thermogenesis	Thermogenesis
Fumarate	ADSL (Purine Cycle)	Adenylosuccinate → AMP + Fumarate (purine cycle)	ATP Recovery
Fumarate	Nuclear Fumarase	Fumarate accumulation → DNA repair signaling	DNA Repair Signal
Fumarate	ASL (Urea Cycle)	Argininosuccinate → Arginine + Fumarate (urea cycle)	Arginine Synthesis
Fumarate	Aspartate Pathway	Aspartate + Carbamoyl-P → ... → UMP + Fumarate	Pyrimidines
Fumarate	Fumarate Respiration	Fumarate + NADH → Succinate + NAD⁺ (hypoxia)	Hypoxia Survival
Fumarate	KDM5 Inhibition	Fumarate ⊣ KDM5 → H3K4me3 retention → immune memory	Immune Memory
Fumarate	FAH	Fumarylacetoacetate → Fumarate + Acetoacetate	Tyrosine Disposal
Malate	Malate-Aspartate Shuttle	Malate + NAD⁺ ⇌ OAA + NADH (MDH1/MDH2)	Cytosolic NAD+
Malate	Malic Enzyme	Malate + NADP⁺ → Pyruvate + CO₂ + NADPH	Antioxidant Reserve
Malate	MDH / PC	Pyruvate + CO₂ + ATP → OAA; OAA ⇌ Malate (gluconeogenesis)	Gluconeogenesis
Malate	Citrate Shuttle	Malate → Citrate shuttle → cytosolic Acetyl-CoA	Lipid Repair
Malate	Citrate Shuttle	Malate → Citrate shuttle → cytosolic Acetyl-CoA	Gene Access
Malate	Malyl-CoA	Malate + CoA + ATP → Malyl-CoA → enzyme regulation	Enzyme Regulation
Malate	SCD1	Malate-derived NADPH → Stearoyl-CoA + O₂ → Oleoyl-CoA	Membrane Fluidity
Malate	Metabolic Switch	Malate/Pyruvate ratio → mTOR → stem cell activation	Stem Cell Activation
