## Supplementary material for "The Metabolic Scope Theory of Aging: Rising Mitochondrial Impedance Compresses Metabolic Reserve to Constrain Lifespan": Table S9

### Sheet: README
Supplementary Table S9 — Annotated human NAD⁺/NADH enzyme catalog with reactions and stalling consequences
Each row is a human enzyme/complex that turns over the NAD⁺/NADH couple, with its balanced reaction and the predicted physiological consequence when the reaction stalls under NAD⁺ depletion (Complex I impedance → NADH back-pressure). This is the functional-annotation layer behind §2.6 (ordered load-shedding hierarchy) and the proteome-wide-consequences argument.
Relationship to other supplementary tables (denominator reconciliation):
• Table S6 — 72 opposing NAD⁺/NADPH fork systems (directional pairs).
• Table S8 — 306 curated NAD(P)(H)-interacting proteins (236 redox-cofactor binders + 49 NAD⁺-consuming + 21 biosynthesis/transport/sensor), curated from UniProt binding evidence.
• This table (S9) — the functionally annotated NAD⁺/NADH enzymes (reaction + stalling consequence). These are the mechanistically characterised subset of the S8 redox binders; counts differ because S8 is a binding-evidence census whereas S9 is a reaction-and-consequence annotation.
Categories: NAD⁺-dependent dehydrogenases; NAD⁺ consumers (PARPs, sirtuins, CD38, SARM1); NAD⁺ biosynthesis; Complex I; NADH sensors/regulators.

### Sheet: Enzyme catalog
Category	Subcategory	Abbrev.	Enzyme name	Gene(s)	EC	Reaction(s)	ΔG'° (kJ/mol)	Consequence of stalling (MSTA)
CATEGORY 1: NAD⁺-DEPENDENT DEHYDROGENASES (~93 proteins)	1.1 2-Oxoacid Dehydrogenase Complexes (5 complexes)	PDH	Pyruvate Dehydrogenase Complex	PDHA1, PDHA2, PDHB (E1); DLAT (E2); DLD (E3)	1.2.4.1 + 2.3.1.12 + 1.8.1.4	Pyruvate + CoA-SH + NAD⁺ → Acetyl-CoA + CO₂ + NADH + H⁺	-33.4 kJ/mol (irreversible)	Gateway to TCA; PDK-regulated; blocked → glycolytic shift
CATEGORY 1: NAD⁺-DEPENDENT DEHYDROGENASES (~93 proteins)	1.1 2-Oxoacid Dehydrogenase Complexes (5 complexes)	αKGDH	α-Ketoglutarate Dehydrogenase Complex	OGDH (E1); DLST (E2); DLD (E3)	1.2.4.2 + 2.3.1.61 + 1.8.1.4	α-Ketoglutarate + CoA-SH + NAD⁺ → Succinyl-CoA + CO₂ + NADH + H⁺	-33.5 kJ/mol (irreversible)	TCA rate-limiting; produces H₂O₂ when NADH/NAD⁺ high
CATEGORY 1: NAD⁺-DEPENDENT DEHYDROGENASES (~93 proteins)	1.1 2-Oxoacid Dehydrogenase Complexes (5 complexes)	BCKDH	Branched-Chain α-Ketoacid Dehydrogenase Complex	BCKDHA, BCKDHB (E1); DBT (E2); DLD (E3)	1.2.4.4 + 2.3.1.168 + 1.8.1.4	α-Keto-isocaproate + CoA-SH + NAD⁺ → Isovaleryl-CoA + CO₂ + NADH + H⁺ ; α-Keto-β-methylvalerate + CoA-SH + NAD⁺ → 2-Methylbutyryl-CoA + CO₂ + NADH + H⁺ ; α-Keto-isovalerate + CoA-SH + NAD⁺ → Isobutyryl-CoA + CO₂ + NADH + H⁺		BCAA catabolism; backup → elevated plasma BCAAs
CATEGORY 1: NAD⁺-DEPENDENT DEHYDROGENASES (~93 proteins)	1.1 2-Oxoacid Dehydrogenase Complexes (5 complexes)	GCS	Glycine Cleavage System	GLDC (P-protein); GCSH (H-protein); AMT (T-protein); DLD (L-protein)	1.4.4.2 + 2.1.2.10 + 1.8.1.4	Glycine + THF + NAD⁺ → 5,10-Methylene-THF + CO₂ + NH₃ + NADH + H⁺		One-carbon metabolism; links to methylation capacity
CATEGORY 1: NAD⁺-DEPENDENT DEHYDROGENASES (~93 proteins)	1.1 2-Oxoacid Dehydrogenase Complexes (5 complexes)	DHTKD1	2-Oxoadipate Dehydrogenase	DHTKD1 (E1); DLST (E2); DLD (E3)	1.2.4.5	2-Oxoadipate + CoA-SH + NAD⁺ → Glutaryl-CoA + CO₂ + NADH + H⁺		Lysine/tryptophan catabolism
CATEGORY 1: NAD⁺-DEPENDENT DEHYDROGENASES (~93 proteins)	1.1 2-Oxoacid Dehydrogenase Complexes (5 complexes)	DLD	Dihydrolipoyl Dehydrogenase (shared E3)	DLD	1.8.1.4	Dihydrolipoamide + NAD⁺ → Lipoamide + NADH + H⁺		Single point of vulnerability - DLD deficiency disables ALL 5 complexes!
CATEGORY 1: NAD⁺-DEPENDENT DEHYDROGENASES (~93 proteins)	1.2 Alcohol Dehydrogenase Family (7 genes)	ADH1A/ADH1B/ADH1C	Class I Alcohol Dehydrogenases		1.1.1.1	Ethanol + NAD⁺ ⇌ Acetaldehyde + NADH + H⁺ ; Primary alcohols + NAD⁺ ⇌ Aldehydes + NADH + H⁺		Ethanol metabolism; polymorphisms affect alcohol tolerance
CATEGORY 1: NAD⁺-DEPENDENT DEHYDROGENASES (~93 proteins)	1.2 Alcohol Dehydrogenase Family (7 genes)	ADH4	Class II Alcohol Dehydrogenase		1.1.1.1	Long-chain alcohols + NAD⁺ ⇌ Long-chain aldehydes + NADH + H⁺ ; all-trans-Retinol + NAD⁺ ⇌ all-trans-Retinal + NADH + H⁺ ; ω-Hydroxy fatty acids + NAD⁺ ⇌ ω-Oxo fatty acids + NADH + H⁺		Retinoid metabolism; long-chain lipid alcohols
CATEGORY 1: NAD⁺-DEPENDENT DEHYDROGENASES (~93 proteins)	1.2 Alcohol Dehydrogenase Family (7 genes)	ADH5	Class III Alcohol Dehydrogenase (GSNOR)		1.1.1.284 (formaldehyde DH) + 1.1.1.1	S-Hydroxymethylglutathione + NAD⁺ → S-Formylglutathione + NADH + H⁺ ; (spontaneous: Formaldehyde + GSH ⇌ S-Hydroxymethylglutathione) ; S-Nitrosoglutathione + NADH + H⁺ → Glutathione + NH₃ + NAD⁺ ; (GSNO reductase activity - NADH-ACTIVATED)		Formaldehyde detox; NO signaling regulation
CATEGORY 1: NAD⁺-DEPENDENT DEHYDROGENASES (~93 proteins)	1.2 Alcohol Dehydrogenase Family (7 genes)	ADH6	Class V Alcohol Dehydrogenase		1.1.1.1	Retinol + NAD⁺ ⇌ Retinal + NADH + H⁺		Retinoid metabolism (poorly characterized)
CATEGORY 1: NAD⁺-DEPENDENT DEHYDROGENASES (~93 proteins)	1.2 Alcohol Dehydrogenase Family (7 genes)	ADH7	Class IV Alcohol Dehydrogenase		1.1.1.1	all-trans-Retinol + NAD⁺ ⇌ all-trans-Retinal + NADH + H⁺ ; Ethanol + NAD⁺ ⇌ Acetaldehyde + NADH + H⁺		First-pass retinol metabolism in stomach/esophagus
CATEGORY 1: NAD⁺-DEPENDENT DEHYDROGENASES (~93 proteins)	1.3 Aldehyde Dehydrogenase Family (18 genes)	ALDH1A1	Retinal Dehydrogenase 1		1.2.1.36	all-trans-Retinal + NAD⁺ + H₂O → all-trans-Retinoic acid + NADH + H⁺		Retinoic acid synthesis; stem cell marker
CATEGORY 1: NAD⁺-DEPENDENT DEHYDROGENASES (~93 proteins)	1.3 Aldehyde Dehydrogenase Family (18 genes)	ALDH1A2	Retinal Dehydrogenase 2		1.2.1.36	all-trans-Retinal + NAD⁺ + H₂O → all-trans-Retinoic acid + NADH + H⁺		Embryonic retinoic acid; essential for development
CATEGORY 1: NAD⁺-DEPENDENT DEHYDROGENASES (~93 proteins)	1.3 Aldehyde Dehydrogenase Family (18 genes)	ALDH1A3	Retinal Dehydrogenase 3		1.2.1.36	all-trans-Retinal + NAD⁺ + H₂O → all-trans-Retinoic acid + NADH + H⁺ ; 9-cis-Retinal + NAD⁺ + H₂O → 9-cis-Retinoic acid + NADH + H⁺		Eye development; cancer stem cell marker
CATEGORY 1: NAD⁺-DEPENDENT DEHYDROGENASES (~93 proteins)	1.3 Aldehyde Dehydrogenase Family (18 genes)	ALDH1B1	Aldehyde Dehydrogenase 1B1		1.2.1.3	Acetaldehyde + NAD⁺ + H₂O → Acetate + NADH + H⁺ ; Lipid peroxidation aldehydes + NAD⁺ + H₂O → Acids + NADH + H⁺		Mitochondrial; ethanol metabolism backup
CATEGORY 1: NAD⁺-DEPENDENT DEHYDROGENASES (~93 proteins)	1.3 Aldehyde Dehydrogenase Family (18 genes)	ALDH1L1	10-Formyltetrahydrofolate Dehydrogenase (cytosolic)		1.2.1.46	10-Formyl-THF + NAD⁺ + H₂O → THF + CO₂ + NADH + H⁺		Folate homeostasis; one-carbon flux regulation
CATEGORY 1: NAD⁺-DEPENDENT DEHYDROGENASES (~93 proteins)	1.3 Aldehyde Dehydrogenase Family (18 genes)	ALDH1L2	10-Formyltetrahydrofolate Dehydrogenase (mitochondrial)		1.2.1.46	10-Formyl-THF + NAD⁺ + H₂O → THF + CO₂ + NADH + H⁺		Mitochondrial folate metabolism
CATEGORY 1: NAD⁺-DEPENDENT DEHYDROGENASES (~93 proteins)	1.3 Aldehyde Dehydrogenase Family (18 genes)	ALDH2	Aldehyde Dehydrogenase 2 (mitochondrial)		1.2.1.3	Acetaldehyde + NAD⁺ + H₂O → Acetate + NADH + H⁺ ; 4-Hydroxynonenal + NAD⁺ + H₂O → 4-Hydroxynonenoic acid + NADH + H⁺		Primary acetaldehyde detox; cardioprotection; ALDH2*2 variant
CATEGORY 1: NAD⁺-DEPENDENT DEHYDROGENASES (~93 proteins)	1.3 Aldehyde Dehydrogenase Family (18 genes)	ALDH3A1	Aldehyde Dehydrogenase 3A1		1.2.1.3	Medium-chain aldehydes + NAD⁺ + H₂O → Medium-chain acids + NADH + H⁺ ; Benzaldehyde + NAD⁺ + H₂O → Benzoic acid + NADH + H⁺		Corneal protection; lipid peroxidation products
CATEGORY 1: NAD⁺-DEPENDENT DEHYDROGENASES (~93 proteins)	1.3 Aldehyde Dehydrogenase Family (18 genes)	ALDH3A2	Fatty Aldehyde Dehydrogenase		1.2.1.48	Long-chain fatty aldehydes + NAD⁺ + H₂O → Long-chain fatty acids + NADH + H⁺ ; Hexadecanal + NAD⁺ + H₂O → Palmitic acid + NADH + H⁺		Sjögren-Larsson syndrome gene; sphingolipid catabolism
CATEGORY 1: NAD⁺-DEPENDENT DEHYDROGENASES (~93 proteins)	1.3 Aldehyde Dehydrogenase Family (18 genes)	ALDH3B1	Aldehyde Dehydrogenase 3B1		1.2.1.3	Medium-chain aldehydes + NAD⁺ + H₂O → Medium-chain acids + NADH + H⁺		Lung oxidative stress protection
CATEGORY 1: NAD⁺-DEPENDENT DEHYDROGENASES (~93 proteins)	1.3 Aldehyde Dehydrogenase Family (18 genes)	ALDH4A1	Δ¹-Pyrroline-5-Carboxylate Dehydrogenase		1.2.1.88	L-Glutamate-γ-semialdehyde + NAD⁺ + H₂O → L-Glutamate + NADH + H⁺ ; (spontaneous cyclization: Glu-γ-semialdehyde ⇌ Δ¹-Pyrroline-5-carboxylate)		Proline catabolism; hyperprolinemia type II
CATEGORY 1: NAD⁺-DEPENDENT DEHYDROGENASES (~93 proteins)	1.3 Aldehyde Dehydrogenase Family (18 genes)	ALDH5A1	Succinate Semialdehyde Dehydrogenase		1.2.1.16	Succinate semialdehyde + NAD⁺ + H₂O → Succinate + NADH + H⁺		GABA catabolism; SSADH deficiency
CATEGORY 1: NAD⁺-DEPENDENT DEHYDROGENASES (~93 proteins)	1.3 Aldehyde Dehydrogenase Family (18 genes)	ALDH6A1	Methylmalonate Semialdehyde Dehydrogenase		1.2.1.27	Methylmalonate semialdehyde + CoA-SH + NAD⁺ → Propionyl-CoA + CO₂ + NADH + H⁺		Valine/thymine catabolism
CATEGORY 1: NAD⁺-DEPENDENT DEHYDROGENASES (~93 proteins)	1.3 Aldehyde Dehydrogenase Family (18 genes)	ALDH7A1	α-Aminoadipic Semialdehyde Dehydrogenase (Antiquitin)		1.2.1.31	α-Aminoadipic semialdehyde + NAD⁺ + H₂O → α-Aminoadipate + NADH + H⁺		Lysine catabolism; pyridoxine-dependent epilepsy
CATEGORY 1: NAD⁺-DEPENDENT DEHYDROGENASES (~93 proteins)	1.3 Aldehyde Dehydrogenase Family (18 genes)	ALDH8A1	Aldehyde Dehydrogenase 8A1		1.2.1.32	2-Aminomuconate semialdehyde + NAD⁺ + H₂O → 2-Aminomuconate + NADH + H⁺ ; (or cyclizes to picolinic acid)		Tryptophan catabolism (kynurenine pathway)
CATEGORY 1: NAD⁺-DEPENDENT DEHYDROGENASES (~93 proteins)	1.3 Aldehyde Dehydrogenase Family (18 genes)	ALDH9A1	4-Trimethylaminobutyraldehyde Dehydrogenase		1.2.1.47	4-Trimethylaminobutyraldehyde + NAD⁺ + H₂O → γ-Butyrobetaine + NADH + H⁺ ; (γ-Butyrobetaine → Carnitine via BBOX1) ; 4-Aminobutyraldehyde + NAD⁺ + H₂O → GABA + NADH + H⁺		**CARNITINE BIOSYNTHESIS!** NAD⁺↓ → Carnitine↓ → β-oxidation↓
CATEGORY 1: NAD⁺-DEPENDENT DEHYDROGENASES (~93 proteins)	1.3 Aldehyde Dehydrogenase Family (18 genes)	ALDH18A1	Δ¹-Pyrroline-5-Carboxylate Synthetase (P5CS)		1.2.1.41 + 2.7.2.11	L-Glutamate + ATP + NADH + H⁺ → L-Glutamate-5-semialdehyde + ADP + Pi + NAD⁺ ; (spontaneous: Glu-5-semialdehyde ⇌ Δ¹-Pyrroline-5-carboxylate → Proline)		**PROLINE BIOSYNTHESIS** - essential for collagen; uses NADH as reductant
CATEGORY 1: NAD⁺-DEPENDENT DEHYDROGENASES (~93 proteins)	1.4 Central Carbon Metabolism (13 genes)	GAPDH	Glyceraldehyde-3-Phosphate Dehydrogenase		1.2.1.12	D-Glyceraldehyde-3-phosphate + Pi + NAD⁺ ⇌ 1,3-Bisphosphoglycerate + NADH + H⁺	+6.3 kJ/mol (reversible, driven by coupled reactions)	Glycolysis; moonlighting in apoptosis, transcription
CATEGORY 1: NAD⁺-DEPENDENT DEHYDROGENASES (~93 proteins)	1.4 Central Carbon Metabolism (13 genes)	GAPDHS	Glyceraldehyde-3-Phosphate Dehydrogenase, Spermatogenic		1.2.1.12	D-Glyceraldehyde-3-phosphate + Pi + NAD⁺ ⇌ 1,3-Bisphosphoglycerate + NADH + H⁺		Sperm-specific; male fertility
CATEGORY 1: NAD⁺-DEPENDENT DEHYDROGENASES (~93 proteins)	1.4 Central Carbon Metabolism (13 genes)	LDHA	Lactate Dehydrogenase A (muscle)		1.1.1.27	Pyruvate + NADH + H⁺ ⇌ L-Lactate + NAD⁺		NAD⁺ regeneration; Warburg effect in cancer/aging
CATEGORY 1: NAD⁺-DEPENDENT DEHYDROGENASES (~93 proteins)	1.4 Central Carbon Metabolism (13 genes)	LDHB	Lactate Dehydrogenase B (heart)		1.1.1.27	Pyruvate + NADH + H⁺ ⇌ L-Lactate + NAD⁺		Heart isoform; favors pyruvate oxidation
CATEGORY 1: NAD⁺-DEPENDENT DEHYDROGENASES (~93 proteins)	1.4 Central Carbon Metabolism (13 genes)	LDHC	Lactate Dehydrogenase C (testis)		1.1.1.27	Pyruvate + NADH + H⁺ ⇌ L-Lactate + NAD⁺		Testis-specific; sperm metabolism
CATEGORY 1: NAD⁺-DEPENDENT DEHYDROGENASES (~93 proteins)	1.4 Central Carbon Metabolism (13 genes)	LDHD	D-Lactate Dehydrogenase		1.1.1.28	D-Lactate + NAD⁺ → Pyruvate + NADH + H⁺		Methylglyoxal detox pathway (D-lactate is product)
CATEGORY 1: NAD⁺-DEPENDENT DEHYDROGENASES (~93 proteins)	1.4 Central Carbon Metabolism (13 genes)	MDH1	Malate Dehydrogenase 1 (cytosolic)		1.1.1.37	L-Malate + NAD⁺ ⇌ Oxaloacetate + NADH + H⁺	+29.7 kJ/mol (unfavorable; driven by OAA removal)	Malate-aspartate shuttle (cytosolic arm)
CATEGORY 1: NAD⁺-DEPENDENT DEHYDROGENASES (~93 proteins)	1.4 Central Carbon Metabolism (13 genes)	MDH2	Malate Dehydrogenase 2 (mitochondrial)		1.1.1.37	L-Malate + NAD⁺ ⇌ Oxaloacetate + NADH + H⁺		TCA cycle; malate-aspartate shuttle (mito arm)
CATEGORY 1: NAD⁺-DEPENDENT DEHYDROGENASES (~93 proteins)	1.4 Central Carbon Metabolism (13 genes)	IDH3	Isocitrate Dehydrogenase 3 (NAD⁺-dependent)	IDH3A, IDH3B, IDH3G	1.1.1.41	Isocitrate + NAD⁺ → α-Ketoglutarate + CO₂ + NADH + H⁺	-21 kJ/mol (irreversible)	TCA cycle; distinct from IDH1/2 (which use NADP⁺)
CATEGORY 1: NAD⁺-DEPENDENT DEHYDROGENASES (~93 proteins)	1.4 Central Carbon Metabolism (13 genes)	ME2	Malic Enzyme 2 (NAD⁺-dependent, mitochondrial)		1.1.1.39	L-Malate + NAD⁺ → Pyruvate + CO₂ + NADH + H⁺		Anaplerotic; alternative NADH source
CATEGORY 1: NAD⁺-DEPENDENT DEHYDROGENASES (~93 proteins)	1.4 Central Carbon Metabolism (13 genes)	BDH1	3-Hydroxybutyrate Dehydrogenase 1		1.1.1.30	(R)-3-Hydroxybutyrate + NAD⁺ ⇌ Acetoacetate + NADH + H⁺		Ketone body interconversion; ketosis
CATEGORY 1: NAD⁺-DEPENDENT DEHYDROGENASES (~93 proteins)	1.4 Central Carbon Metabolism (13 genes)	BDH2	3-Hydroxybutyrate Dehydrogenase 2		1.1.1.30	(R)-3-Hydroxybutyrate + NAD⁺ ⇌ Acetoacetate + NADH + H⁺ ; 2,3-Dihydro-2,3-dihydroxybenzoate + NAD⁺ → 2,3-Dihydroxybenzoate + NADH + H⁺		Also involved in siderophore metabolism; iron homeostasis
CATEGORY 1: NAD⁺-DEPENDENT DEHYDROGENASES (~93 proteins)	1.4 Central Carbon Metabolism (13 genes)	GPD1	Glycerol-3-Phosphate Dehydrogenase 1 (cytosolic)		1.1.1.8	sn-Glycerol-3-phosphate + NAD⁺ ⇌ Dihydroxyacetone phosphate + NADH + H⁺		Glycerol-P shuttle; triglyceride synthesis; connects glycolysis to lipid metabolism
CATEGORY 1: NAD⁺-DEPENDENT DEHYDROGENASES (~93 proteins)	1.5 β-Oxidation Enzymes (6 genes)	HADH	Hydroxyacyl-CoA Dehydrogenase (short-chain)		1.1.1.35	(S)-3-Hydroxyacyl-CoA + NAD⁺ ⇌ 3-Oxoacyl-CoA + NADH + H⁺		Short/medium-chain β-oxidation
CATEGORY 1: NAD⁺-DEPENDENT DEHYDROGENASES (~93 proteins)	1.5 β-Oxidation Enzymes (6 genes)	HADHA	Hydroxyacyl-CoA Dehydrogenase α (MTP)		1.1.1.211	(S)-3-Hydroxy-long-chain-acyl-CoA + NAD⁺ → 3-Oxo-long-chain-acyl-CoA + NADH + H⁺		Long-chain β-oxidation; mitochondrial trifunctional protein
CATEGORY 1: NAD⁺-DEPENDENT DEHYDROGENASES (~93 proteins)	1.5 β-Oxidation Enzymes (6 genes)	HADHB	Hydroxyacyl-CoA Dehydrogenase β (MTP)		2.3.1.16 (thiolase activity, not NAD⁺-dependent)	3-Oxoacyl-CoA + CoA-SH → Acetyl-CoA + Acyl-CoA(n-2)		Part of trifunctional protein; thiolase activity
CATEGORY 1: NAD⁺-DEPENDENT DEHYDROGENASES (~93 proteins)	1.5 β-Oxidation Enzymes (6 genes)	HSD17B10	17β-Hydroxysteroid Dehydrogenase 10 (ABAD)		1.1.1.178 + 1.1.1.35	(S)-3-Hydroxy-2-methylbutyryl-CoA + NAD⁺ → 2-Methylacetoacetyl-CoA + NADH + H⁺ ; Neuroactive steroids + NAD⁺ ⇌ Oxidized steroids + NADH + H⁺		Isoleucine catabolism; neurosteroid metabolism; Aβ binding (ABAD)
CATEGORY 1: NAD⁺-DEPENDENT DEHYDROGENASES (~93 proteins)	1.5 β-Oxidation Enzymes (6 genes)	HSD17B4	17β-Hydroxysteroid Dehydrogenase 4 (Peroxisomal MFE-2)		1.1.1.35 + 4.2.1.17	(S)-3-Hydroxy-VLCFA-CoA + NAD⁺ → 3-Oxo-VLCFA-CoA + NADH + H⁺		Peroxisomal VLCFA β-oxidation
CATEGORY 1: NAD⁺-DEPENDENT DEHYDROGENASES (~93 proteins)	1.5 β-Oxidation Enzymes (6 genes)	EHHADH	Enoyl-CoA Hydratase/3-Hydroxyacyl-CoA Dehydrogenase		4.2.1.17 + 1.1.1.35	trans-2-Enoyl-CoA + H₂O → (S)-3-Hydroxyacyl-CoA ; (S)-3-Hydroxyacyl-CoA + NAD⁺ → 3-Oxoacyl-CoA + NADH + H⁺		Peroxisomal β-oxidation; bifunctional enzyme
CATEGORY 1: NAD⁺-DEPENDENT DEHYDROGENASES (~93 proteins)	1.6 Steroid/Lipid Metabolism (15+ genes)	HSD3B1	3β-Hydroxysteroid Dehydrogenase 1		1.1.1.145	Pregnenolone + NAD⁺ → Progesterone + NADH + H⁺ ; DHEA + NAD⁺ → Androstenedione + NADH + H⁺		Steroidogenesis (placenta, peripheral)
CATEGORY 1: NAD⁺-DEPENDENT DEHYDROGENASES (~93 proteins)	1.6 Steroid/Lipid Metabolism (15+ genes)	HSD3B2	3β-Hydroxysteroid Dehydrogenase 2		1.1.1.145	Pregnenolone + NAD⁺ → Progesterone + NADH + H⁺ ; 17α-Hydroxypregnenolone + NAD⁺ → 17α-Hydroxyprogesterone + NADH + H⁺		Steroidogenesis (adrenal, gonad)
CATEGORY 1: NAD⁺-DEPENDENT DEHYDROGENASES (~93 proteins)	1.6 Steroid/Lipid Metabolism (15+ genes)	HSD3B7	3β-Hydroxy-Δ5-C27-Steroid Dehydrogenase		1.1.1.181	7α-Hydroxycholesterol + NAD⁺ → 7α-Hydroxy-4-cholesten-3-one + NADH + H⁺		Bile acid synthesis (alternative pathway)
CATEGORY 1: NAD⁺-DEPENDENT DEHYDROGENASES (~93 proteins)	1.6 Steroid/Lipid Metabolism (15+ genes)	HSD11B2	11β-Hydroxysteroid Dehydrogenase 2		1.1.1.146	Cortisol + NAD⁺ → Cortisone + NADH + H⁺		Cortisol inactivation; mineralocorticoid receptor protection (kidney)
CATEGORY 1: NAD⁺-DEPENDENT DEHYDROGENASES (~93 proteins)	1.6 Steroid/Lipid Metabolism (15+ genes)	HSD17B1	17β-Hydroxysteroid Dehydrogenase 1		1.1.1.62	Estrone + NADH + H⁺ → Estradiol + NAD⁺ (reductive direction preferred)		Estrogen activation
CATEGORY 1: NAD⁺-DEPENDENT DEHYDROGENASES (~93 proteins)	1.6 Steroid/Lipid Metabolism (15+ genes)	HSD17B2	17β-Hydroxysteroid Dehydrogenase 2		1.1.1.62	Estradiol + NAD⁺ → Estrone + NADH + H⁺ ; Testosterone + NAD⁺ → Androstenedione + NADH + H⁺		Estrogen/androgen inactivation
CATEGORY 1: NAD⁺-DEPENDENT DEHYDROGENASES (~93 proteins)	1.6 Steroid/Lipid Metabolism (15+ genes)	HSD17B3	17β-Hydroxysteroid Dehydrogenase 3		1.1.1.64	Androstenedione + NADPH + H⁺ → Testosterone + NADP⁺		Testosterone synthesis (testis)
CATEGORY 1: NAD⁺-DEPENDENT DEHYDROGENASES (~93 proteins)	1.6 Steroid/Lipid Metabolism (15+ genes)	HSD17B4	See β-Oxidation section
CATEGORY 1: NAD⁺-DEPENDENT DEHYDROGENASES (~93 proteins)	1.6 Steroid/Lipid Metabolism (15+ genes)	HSD17B6	17β-Hydroxysteroid Dehydrogenase 6		1.1.1.62 + 1.1.1.239	3α-Androstanediol + NAD⁺ → Androsterone + NADH + H⁺ ; Retinol + NAD⁺ → Retinal + NADH + H⁺		Androgen metabolism; retinoid metabolism
CATEGORY 1: NAD⁺-DEPENDENT DEHYDROGENASES (~93 proteins)	1.6 Steroid/Lipid Metabolism (15+ genes)	HSD17B10	See β-Oxidation section
CATEGORY 1: NAD⁺-DEPENDENT DEHYDROGENASES (~93 proteins)	1.6 Steroid/Lipid Metabolism (15+ genes)	HSD17B12	17β-Hydroxysteroid Dehydrogenase 12		1.1.1.330	3-Oxo-very-long-chain-acyl-CoA + NADH + H⁺ → (R)-3-Hydroxy-VLCFA-CoA + NAD⁺		VLCFA elongation; membrane lipid synthesis
CATEGORY 1: NAD⁺-DEPENDENT DEHYDROGENASES (~93 proteins)	1.6 Steroid/Lipid Metabolism (15+ genes)	AKR1C1	Aldo-Keto Reductase 1C1 (20α-HSD)		1.1.1.149	Progesterone + NADH + H⁺ ⇌ 20α-Hydroxyprogesterone + NAD⁺		Progesterone inactivation
CATEGORY 1: NAD⁺-DEPENDENT DEHYDROGENASES (~93 proteins)	1.6 Steroid/Lipid Metabolism (15+ genes)	AKR1C2	Aldo-Keto Reductase 1C2 (3α-HSD type 3)		1.1.1.213	5α-Dihydrotestosterone + NADH + H⁺ ⇌ 3α-Androstanediol + NAD⁺		DHT inactivation
CATEGORY 1: NAD⁺-DEPENDENT DEHYDROGENASES (~93 proteins)	1.6 Steroid/Lipid Metabolism (15+ genes)	AKR1C3	Aldo-Keto Reductase 1C3 (17β-HSD type 5)		1.1.1.62 + 1.1.1.188	Androstenedione + NADH + H⁺ → Testosterone + NAD⁺ ; PGD₂ + NADH + H⁺ → 9α,11β-PGF₂ + NAD⁺		Androgen synthesis; prostaglandin metabolism
CATEGORY 1: NAD⁺-DEPENDENT DEHYDROGENASES (~93 proteins)	1.6 Steroid/Lipid Metabolism (15+ genes)	AKR1C4	Aldo-Keto Reductase 1C4 (3α-HSD type 1)		1.1.1.50	5β-Androstane-3,17-dione + NADH + H⁺ ⇌ 3α-Hydroxy-5β-androstan-17-one + NAD⁺ ; Bile acids: 3-Oxo-bile acid + NADH + H⁺ → 3α-Hydroxy-bile acid + NAD⁺		Bile acid synthesis; steroid metabolism (liver)
CATEGORY 1: NAD⁺-DEPENDENT DEHYDROGENASES (~93 proteins)	1.6 Steroid/Lipid Metabolism (15+ genes)	DHRS9	Dehydrogenase/Reductase 9		1.1.1.300	all-trans-Retinol + NAD⁺ ⇌ all-trans-Retinal + NADH + H⁺		Retinoid metabolism
CATEGORY 1: NAD⁺-DEPENDENT DEHYDROGENASES (~93 proteins)	1.6 Steroid/Lipid Metabolism (15+ genes)	RDH10	Retinol Dehydrogenase 10		1.1.1.300	all-trans-Retinol + NAD⁺ → all-trans-Retinal + NADH + H⁺		Primary retinol oxidation; essential for retinoic acid signaling
CATEGORY 1: NAD⁺-DEPENDENT DEHYDROGENASES (~93 proteins)	1.7 Amino Acid Catabolism (11 genes)	GLUD1	Glutamate Dehydrogenase 1		1.4.1.3	L-Glutamate + NAD(P)⁺ + H₂O ⇌ α-Ketoglutarate + NH₄⁺ + NAD(P)H + H⁺	+30 kJ/mol (oxidative deamination unfavorable)	Nitrogen disposal; anaplerosis; uses either NAD⁺ or NADP⁺
CATEGORY 1: NAD⁺-DEPENDENT DEHYDROGENASES (~93 proteins)	1.7 Amino Acid Catabolism (11 genes)	GLUD2	Glutamate Dehydrogenase 2		1.4.1.3	L-Glutamate + NAD(P)⁺ + H₂O ⇌ α-Ketoglutarate + NH₄⁺ + NAD(P)H + H⁺		Neural-specific; evolved in hominoids
CATEGORY 1: NAD⁺-DEPENDENT DEHYDROGENASES (~93 proteins)	1.7 Amino Acid Catabolism (11 genes)	HIBADH	3-Hydroxyisobutyrate Dehydrogenase		1.1.1.31	(S)-3-Hydroxyisobutyrate + NAD⁺ → Methylmalonate semialdehyde + NADH + H⁺		Valine catabolism
CATEGORY 1: NAD⁺-DEPENDENT DEHYDROGENASES (~93 proteins)	1.7 Amino Acid Catabolism (11 genes)	AASS	Aminoadipate-Semialdehyde Synthase		1.5.1.8 + 1.5.1.9	L-Lysine + α-Ketoglutarate + NADH + H⁺ → Saccharopine + NAD⁺ + H₂O ; Saccharopine + NAD⁺ + H₂O → α-Aminoadipate-6-semialdehyde + Glutamate + NADH + H⁺		Lysine catabolism (bifunctional enzyme)
CATEGORY 1: NAD⁺-DEPENDENT DEHYDROGENASES (~93 proteins)	1.7 Amino Acid Catabolism (11 genes)	PHGDH	Phosphoglycerate Dehydrogenase		1.1.1.95	3-Phospho-D-glycerate + NAD⁺ → 3-Phosphohydroxypyruvate + NADH + H⁺		Serine biosynthesis; cancer metabolism target
CATEGORY 1: NAD⁺-DEPENDENT DEHYDROGENASES (~93 proteins)	1.7 Amino Acid Catabolism (11 genes)	GRHPR	Glyoxylate/Hydroxypyruvate Reductase		1.1.1.79 + 1.1.1.81	Glyoxylate + NADH + H⁺ → Glycolate + NAD⁺ ; Hydroxypyruvate + NADH + H⁺ → D-Glycerate + NAD⁺		Glyoxylate detox; prevents oxalate kidney stones
CATEGORY 1: NAD⁺-DEPENDENT DEHYDROGENASES (~93 proteins)	1.7 Amino Acid Catabolism (11 genes)	SHMT1/2	Serine Hydroxymethyltransferase		2.1.2.1 (NOT NAD⁺-dependent, but linked)	L-Serine + THF ⇌ Glycine + 5,10-Methylene-THF
CATEGORY 1: NAD⁺-DEPENDENT DEHYDROGENASES (~93 proteins)	1.8 One-Carbon Metabolism (5 genes)	GLDC	Glycine Decarboxylase (P-protein of GCS)		1.4.4.2	Glycine + H-protein-lipoyllysine → H-protein-S-aminomethyldihydrolipoyllysine + CO₂ ; (coupled to overall GCS reaction using NAD⁺)		One-carbon unit generation
CATEGORY 1: NAD⁺-DEPENDENT DEHYDROGENASES (~93 proteins)	1.8 One-Carbon Metabolism (5 genes)	MTHFD2	Methylenetetrahydrofolate Dehydrogenase 2		1.5.1.15 + 3.5.4.9	5,10-Methylene-THF + NAD⁺ → 5,10-Methenyl-THF + NADH + H⁺ ; 5,10-Methenyl-THF + H₂O → 10-Formyl-THF		Mitochondrial one-carbon; cancer proliferation marker
CATEGORY 1: NAD⁺-DEPENDENT DEHYDROGENASES (~93 proteins)	1.8 One-Carbon Metabolism (5 genes)	MTHFD2L	Methylenetetrahydrofolate Dehydrogenase 2-Like		1.5.1.15	5,10-Methylene-THF + NAD⁺ → 5,10-Methenyl-THF + NADH + H⁺		Adult tissue expression of mito one-carbon metabolism
CATEGORY 1: NAD⁺-DEPENDENT DEHYDROGENASES (~93 proteins)	1.8 One-Carbon Metabolism (5 genes)	ALDH1L1	See ALDH section
CATEGORY 1: NAD⁺-DEPENDENT DEHYDROGENASES (~93 proteins)	1.8 One-Carbon Metabolism (5 genes)	ALDH1L2	See ALDH section
CATEGORY 1: NAD⁺-DEPENDENT DEHYDROGENASES (~93 proteins)	1.9 Special Functions (12 genes)	IMPDH1	IMP Dehydrogenase 1		1.1.1.205	IMP + NAD⁺ + H₂O → XMP + NADH + H⁺		Purine (guanine) biosynthesis; immune cell proliferation
CATEGORY 1: NAD⁺-DEPENDENT DEHYDROGENASES (~93 proteins)	1.9 Special Functions (12 genes)	IMPDH2	IMP Dehydrogenase 2		1.1.1.205	IMP + NAD⁺ + H₂O → XMP + NADH + H⁺		Rate-limiting for GTP synthesis; immunosuppressant target
CATEGORY 1: NAD⁺-DEPENDENT DEHYDROGENASES (~93 proteins)	1.9 Special Functions (12 genes)	XDH	Xanthine Dehydrogenase/Oxidase		1.17.1.4 (dehydrogenase) / 1.17.3.2 (oxidase)	Xanthine + NAD⁺ + H₂O → Urate + NADH + H⁺ (dehydrogenase form) ; Xanthine + O₂ + H₂O → Urate + H₂O₂ (oxidase form) ; Hypoxanthine + NAD⁺ + H₂O → Xanthine + NADH + H⁺		Purine catabolism; ROS source (oxidase form)
CATEGORY 1: NAD⁺-DEPENDENT DEHYDROGENASES (~93 proteins)	1.9 Special Functions (12 genes)	HPGD	15-Hydroxyprostaglandin Dehydrogenase		1.1.1.141	PGE₂ + NAD⁺ → 15-Keto-PGE₂ + NADH + H⁺ ; PGF₂α + NAD⁺ → 15-Keto-PGF₂α + NADH + H⁺		Prostaglandin inactivation; tumor suppressor
CATEGORY 1: NAD⁺-DEPENDENT DEHYDROGENASES (~93 proteins)	1.9 Special Functions (12 genes)	UGDH	UDP-Glucose 6-Dehydrogenase		1.1.1.22	UDP-Glucose + 2 NAD⁺ + H₂O → UDP-Glucuronate + 2 NADH + 2 H⁺		GAG synthesis (hyaluronan, heparan, chondroitin); glucuronidation
CATEGORY 1: NAD⁺-DEPENDENT DEHYDROGENASES (~93 proteins)	1.9 Special Functions (12 genes)	SORD	Sorbitol Dehydrogenase		1.1.1.14	D-Sorbitol + NAD⁺ → D-Fructose + NADH + H⁺		Polyol pathway; diabetic complications
CATEGORY 1: NAD⁺-DEPENDENT DEHYDROGENASES (~93 proteins)	1.9 Special Functions (12 genes)	DCXR	L-Xylulose Reductase (Dicarbonyl Reductase)		1.1.1.10	L-Xylulose + NADH + H⁺ → Xylitol + NAD⁺		Uronate pathway; dicarbonyl detox
CATEGORY 1: NAD⁺-DEPENDENT DEHYDROGENASES (~93 proteins)	1.9 Special Functions (12 genes)	CRYL1	Lambda-Crystallin Homolog (L-Gulonate 3-Dehydrogenase)		1.1.1.45	L-Gulonate + NAD⁺ → 3-Dehydro-L-gulonate + NADH + H⁺		Uronate/ascorbate pathway
CATEGORY 1: NAD⁺-DEPENDENT DEHYDROGENASES (~93 proteins)	1.9 Special Functions (12 genes)	NNT	Nicotinamide Nucleotide Transhydrogenase		7.1.1.1	NADH + NADP⁺ + H⁺(out) ⇌ NAD⁺ + NADPH + H⁺(in)		**Links NAD⁺ and NADP⁺ pools**; mitochondrial NADPH; ROS defense
CATEGORY 1: NAD⁺-DEPENDENT DEHYDROGENASES (~93 proteins)	1.9 Special Functions (12 genes)	MECR	Mitochondrial Enoyl-CoA Reductase		1.3.1.9	trans-2-Enoyl-ACP + NADH + H⁺ → Acyl-ACP + NAD⁺		**LIPOIC ACID SYNTHESIS!** mtFAS pathway; essential for 2-oxoacid DH function
CATEGORY 1: NAD⁺-DEPENDENT DEHYDROGENASES (~93 proteins)	1.9 Special Functions (12 genes)	CYB5R3	Cytochrome b5 Reductase 3		1.6.2.2	NADH + H⁺ + 2 Cytochrome b5 (Fe³⁺) → NAD⁺ + 2 Cytochrome b5 (Fe²⁺) + 2 H⁺		Electron donor for desaturases (SCD1, FADS); methemoglobin reduction
CATEGORY 1: NAD⁺-DEPENDENT DEHYDROGENASES (~93 proteins)	1.9 Special Functions (12 genes)	QDPR	Quinoid Dihydropteridine Reductase		1.5.1.34	6,7-Dihydrobiopterin (quinoid) + NADH + H⁺ → Tetrahydrobiopterin (BH4) + NAD⁺		**BH4 RECYCLING** - essential for PAH, TH, TPH, NOS
CATEGORY 2: NAD⁺ CONSUMERS (15 proteins)	2.1 PARP Family (5 genes)	PARP1	Poly(ADP-Ribose) Polymerase 1		2.4.2.30	NAD⁺ + (ADP-ribose)ₙ-acceptor → Nicotinamide + (ADP-ribose)ₙ₊₁-acceptor ; Overall: n NAD⁺ + Protein → Protein-(ADP-ribose)ₙ + n Nicotinamide		Major NAD⁺ consumer during genotoxic stress
CATEGORY 2: NAD⁺ CONSUMERS (15 proteins)	2.1 PARP Family (5 genes)	PARP2	Poly(ADP-Ribose) Polymerase 2		2.4.2.30	NAD⁺ + (ADP-ribose)ₙ-acceptor → Nicotinamide + (ADP-ribose)ₙ₊₁-acceptor		DNA repair; compensates for PARP1
CATEGORY 2: NAD⁺ CONSUMERS (15 proteins)	2.1 PARP Family (5 genes)	PARP3	Poly(ADP-Ribose) Polymerase 3		2.4.2.30	NAD⁺ + Acceptor protein → Mono-ADP-ribosyl-protein + Nicotinamide		Mono-ADP-ribosylation; DNA repair
CATEGORY 2: NAD⁺ CONSUMERS (15 proteins)	2.1 PARP Family (5 genes)	TNKS (PARP5a)	Tankyrase 1		2.4.2.30	NAD⁺ + Target protein → Poly-ADP-ribosyl-protein + Nicotinamide		Telomere maintenance; Wnt signaling (β-catenin destruction complex)
CATEGORY 2: NAD⁺ CONSUMERS (15 proteins)	2.1 PARP Family (5 genes)	TNKS2 (PARP5b)	Tankyrase 2		2.4.2.30	NAD⁺ + Target protein → Poly-ADP-ribosyl-protein + Nicotinamide		Redundant with TNKS; Wnt regulation
CATEGORY 2: NAD⁺ CONSUMERS (15 proteins)	2.2 Sirtuin Family (7 genes)	SIRT1	Sirtuin 1		3.5.1.-	Acetyl-Lys + NAD⁺ → Lys + 2'-O-Acetyl-ADP-ribose + Nicotinamide		Master metabolic regulator; longevity factor
CATEGORY 2: NAD⁺ CONSUMERS (15 proteins)	2.2 Sirtuin Family (7 genes)	SIRT2	Sirtuin 2			Acetyl-Lys + NAD⁺ → Lys + O-Acetyl-ADP-ribose + Nicotinamide		Cell cycle; cytoskeletal regulation
CATEGORY 2: NAD⁺ CONSUMERS (15 proteins)	2.2 Sirtuin Family (7 genes)	SIRT3	Sirtuin 3			Acetyl-Lys + NAD⁺ → Lys + O-Acetyl-ADP-ribose + Nicotinamide		**Major mitochondrial deacetylase**; activates antioxidant defense
CATEGORY 2: NAD⁺ CONSUMERS (15 proteins)	2.2 Sirtuin Family (7 genes)	SIRT4	Sirtuin 4			Glutaryl/Malonyl/Succinyl-Lys + NAD⁺ → Lys + O-Acyl-ADP-ribose + Nicotinamide ; Also: ADP-ribosyltransferase activity		Glutamine metabolism; insulin secretion
CATEGORY 2: NAD⁺ CONSUMERS (15 proteins)	2.2 Sirtuin Family (7 genes)	SIRT5	Sirtuin 5			Succinyl-Lys + NAD⁺ → Lys + O-Succinyl-ADP-ribose + Nicotinamide ; Malonyl-Lys + NAD⁺ → Lys + O-Malonyl-ADP-ribose + Nicotinamide ; Glutaryl-Lys + NAD⁺ → Lys + O-Glutaryl-ADP-ribose + Nicotinamide		Desuccinylase/demalonylase; urea cycle, β-oxidation
CATEGORY 2: NAD⁺ CONSUMERS (15 proteins)	2.2 Sirtuin Family (7 genes)	SIRT6	Sirtuin 6			Acetyl-H3K9/K56 + NAD⁺ → H3K9/K56 + O-Acetyl-ADP-ribose + Nicotinamide ; Long-chain fatty acyl-Lys + NAD⁺ → Lys + O-Acyl-ADP-ribose + Nicotinamide		Genomic stability; glucose homeostasis; lifespan
CATEGORY 2: NAD⁺ CONSUMERS (15 proteins)	2.2 Sirtuin Family (7 genes)	SIRT7	Sirtuin 7			Acetyl-H3K18 + NAD⁺ → H3K18 + O-Acetyl-ADP-ribose + Nicotinamide		Ribosome biogenesis; nucleolar function
CATEGORY 2: NAD⁺ CONSUMERS (15 proteins)	2.3 CD38 Family (2 genes)	CD38	ADP-Ribosyl Cyclase/Cyclic ADP-Ribose Hydrolase		3.2.2.5 + 3.2.2.6	NAD⁺ → Cyclic ADP-ribose + Nicotinamide (cyclase) ; NAD⁺ + H₂O → ADP-ribose + Nicotinamide (NADase, ~97% of activity) ; Cyclic ADP-ribose + H₂O → ADP-ribose (hydrolase) ; NADP⁺ → NAADP + Nicotinamide (in presence of nicotinic acid)		**Major age-related NAD⁺ consumer!** Expression ↑ 2-3× with age
CATEGORY 2: NAD⁺ CONSUMERS (15 proteins)	2.3 CD38 Family (2 genes)	BST1 (CD157)	Bone Marrow Stromal Antigen 1		3.2.2.5 + 3.2.2.6	NAD⁺ → Cyclic ADP-ribose + Nicotinamide ; NAD⁺ + H₂O → ADP-ribose + Nicotinamide		Immune cell signaling; Parkinson's disease association
CATEGORY 2: NAD⁺ CONSUMERS (15 proteins)	2.4 SARM1 (1 gene)	SARM1	Sterile Alpha and TIR Motif Containing 1		3.2.2.6	NAD⁺ + H₂O → ADP-ribose + Nicotinamide ; NAD⁺ → Cyclic ADP-ribose + Nicotinamide		Axon degeneration executor; neurodegeneration
CATEGORY 3: NAD⁺ BIOSYNTHESIS (7 genes)	3.1 Salvage Pathway	NAMPT	Nicotinamide Phosphoribosyltransferase		2.4.2.12	Nicotinamide + PRPP → β-Nicotinamide mononucleotide (NMN) + PPi		**Rate-limiting salvage step**; circadian regulation; target for boosting NAD⁺
CATEGORY 3: NAD⁺ BIOSYNTHESIS (7 genes)	3.1 Salvage Pathway	NMNAT1	Nicotinamide Mononucleotide Adenylyltransferase 1		2.7.7.1	NMN + ATP → NAD⁺ + PPi ; NaMN + ATP → NaAD⁺ + PPi		Nuclear NAD⁺ synthesis; Leber congenital amaurosis mutations
CATEGORY 3: NAD⁺ BIOSYNTHESIS (7 genes)	3.1 Salvage Pathway	NMNAT2	Nicotinamide Mononucleotide Adenylyltransferase 2		2.7.7.1	NMN + ATP → NAD⁺ + PPi		Axon maintenance; loss → NMN accumulation → SARM1 activation
CATEGORY 3: NAD⁺ BIOSYNTHESIS (7 genes)	3.1 Salvage Pathway	NMNAT3	Nicotinamide Mononucleotide Adenylyltransferase 3		2.7.7.1	NMN + ATP → NAD⁺ + PPi		Mitochondrial NAD⁺ synthesis
CATEGORY 3: NAD⁺ BIOSYNTHESIS (7 genes)	3.2 Preiss-Handler Pathway	NAPRT	Nicotinate Phosphoribosyltransferase		2.4.2.11	Nicotinic acid + PRPP → β-Nicotinic acid mononucleotide (NaMN) + PPi		Dietary niacin (NA) utilization; often silenced in cancers
CATEGORY 3: NAD⁺ BIOSYNTHESIS (7 genes)	3.3 De Novo Pathway	QPRT	Quinolinate Phosphoribosyltransferase		2.4.2.19	Quinolinic acid + PRPP → β-Nicotinic acid mononucleotide (NaMN) + PPi + CO₂		Tryptophan → NAD⁺; kynurenine pathway endpoint
CATEGORY 3: NAD⁺ BIOSYNTHESIS (7 genes)	3.3 De Novo Pathway	NADSYN1	NAD⁺ Synthetase 1		6.3.5.1	Deamido-NAD⁺ + L-Glutamine + ATP → NAD⁺ + L-Glutamate + AMP + PPi		Final amidation step for de novo and Preiss-Handler pathways
CATEGORY 4: NAD⁺ CATABOLISM (2 genes)		NUDT12	Nudix Hydrolase 12		3.6.1.22	NAD⁺ + H₂O → NMN + AMP ; NADH + H₂O → NMN + AMP (also active on NADH) ; NADP⁺ + H₂O → NMNH + 2',5'-ADP		NAD⁺ degradation; peroxisomal
CATEGORY 4: NAD⁺ CATABOLISM (2 genes)		NUDT9	Nudix Hydrolase 9 (ADP-Ribose Pyrophosphatase)		3.6.1.13	ADP-ribose + H₂O → AMP + D-Ribose-5-phosphate		Clears PARP products; also component of TRPM2 channel
CATEGORY 5: COMPLEX I (45 subunits)		NADH:Ubiquinone Oxidoreductase	NADH:Ubiquinone Oxidoreductase		7.1.1.2	NADH + H⁺ + Ubiquinone + 4H⁺(matrix) → NAD⁺ + Ubiquinol + 4H⁺(IMS)	-69 kJ/mol	Primary lesion site - mtDNA-encoded subunits accumulate mutations → Complex I impedance → NADH backup
CATEGORY 6: NADH SENSORS (3 proteins)		AHCY	S-Adenosylhomocysteine Hydrolase		3.3.1.1	S-Adenosyl-L-homocysteine + H₂O ⇌ L-Homocysteine + Adenosine		NADH↑ → AHCY inhibited → SAH accumulates → Methyltransferases inhibited → **Methylation crisis**
CATEGORY 6: NADH SENSORS (3 proteins)		CtBP1/CtBP2	C-Terminal Binding Proteins			No enzymatic activity; transcriptional corepressors		NADH↑ → CtBP active → Tumor suppressors repressed → Cancer risk↑
CATEGORY 6: NADH SENSORS (3 proteins)		QDPR	Quinoid Dihydropteridine Reductase		1.5.1.34	6,7-Dihydrobiopterin (quinoid) + NADH + H⁺ → Tetrahydrobiopterin (BH4) + NAD⁺		Links redox state to BH4 → NOS, PAH, TH, TPH function
CATEGORY 7: NADH-ACTIVATED ENZYMES (~8 proteins)		PDK1-4	Pyruvate Dehydrogenase Kinases		2.7.11.2	PDH-E1α + ATP → PDH-E1α-P (inactive) + ADP		Creates pseudo-Warburg glycolytic shift; therapeutic target (DCA)
CATEGORY 7: NADH-ACTIVATED ENZYMES (~8 proteins)		OGDH	α-Ketoglutarate Dehydrogenase (H₂O₂ production)			High NADH → Reduced lipoate → O₂ + 2e⁻ → H₂O₂		ROS vicious cycle amplifier
CATEGORY 7: NADH-ACTIVATED ENZYMES (~8 proteins)		CKM/CKB/CKMT1A/CKMT1B/CKMT2	Creatine Kinases		2.7.3.2	Phosphocreatine + ADP ⇌ Creatine + ATP		Compensatory ATP buffering during oxidative stress
CATEGORY 7: NADH-ACTIVATED ENZYMES (~8 proteins)		CBS	Cystathionine β-Synthase		4.2.1.22	L-Serine + L-Homocysteine → L-Cystathionine + H₂O ; L-Cysteine + L-Homocysteine → L-Cystathionine + H₂S		Homocysteine clearance↑; H₂S production↑ (protective?)
CATEGORY 7: NADH-ACTIVATED ENZYMES (~8 proteins)		ACAT1	Acetyl-CoA Acetyltransferase 1 (mitochondrial)		2.3.1.9	2 Acetyl-CoA ⇌ Acetoacetyl-CoA + CoA-SH		Ketogenesis when glucose oxidation blocked
CATEGORY 7: NADH-ACTIVATED ENZYMES (~8 proteins)		ACAT2	Acetyl-CoA Acetyltransferase 2 (cytosolic)		2.3.1.9	2 Acetyl-CoA ⇌ Acetoacetyl-CoA + CoA-SH		Cholesterol synthesis
CATEGORY 7: NADH-ACTIVATED ENZYMES (~8 proteins)		HCCS	Holocytochrome-c Synthase		4.4.1.17	Apocytochrome c + Heme → Holocytochrome c		Cytochrome c maturation - ETC component AND apoptosis trigger
CATEGORY 7: NADH-ACTIVATED ENZYMES (~8 proteins)		GALE	UDP-Glucose 4-Epimerase		5.1.3.2	UDP-Glucose ⇌ UDP-Galactose ; UDP-N-acetylglucosamine ⇌ UDP-N-acetylgalactosamine		UDP-sugar interconversion; glycoprotein/glycolipid synthesis
